# SpiE is a distinct gut microbial 4-cholesten-3-one 5β-reductase that acts with SpiR to convert cholesterol to coprostanol

**DOI:** 10.64898/2026.10.06.757028

**Authors:** Angela K. Jiang, Gabriela Arp, Margaret Kato, Tess Brunner, Maggie R. Grant, Alexandra M. Clarke, Ashley M. Sidebottom, Mary McMillin, Christopher J. Lehmann, Matthew A. Odenwald, Krysta S. Wolfe, Bhakti K. Patel, Olatoyosi Odenike, Yue Li, Samuel H. Light, Brantley Hall, Xiaofang Jiang

**Author notes:** Corresponding authors: Brantley Hall and Xiaofang Jiang. These authors contributed equally (Angela K. Jiang, Gabriela Arp).

## Abstract

Gut microbes convert cholesterol into coprostanol, a poorly absorbed sterol that is largely excreted in feces and is linked to lower serum cholesterol levels. However, the enzymes responsible for this process remain poorly characterized. The second step of the pathway, cholestenone reduction into coprostanone, has long been established, yet the enzyme(s) responsible were unknown. Here, we use comparative genomics to identify SpiE, a cholestenone (4-cholesten-3-one) reductase that is part of the steroid processing (*spi*) pathway with SpiR. We confirm that SpiE binds to and reduces both cholestenone and progesterone into 5β-reduced forms. SpiR and SpiE together convert cholesterol into coprostanol, indicating that both enzymes are sufficient for coprostanol formation. SpiE belongs to the short-chain dehydrogenase (SDR) family and represents an evolutionarily distinct lineage of SDR ene-reductases. Metagenomic analyses reveal that *spiE* relative abundance is strongly correlated with stool coprostanol (Spearman’s ρ=0.81, *p*=5.99e-65). In longitudinal patient cohorts, antibiotic treatment coincided with loss of SpiE and coprostanol production. Post antibiotics, the emergence of distinct SpiE-encoding genera rescued coprostanol production in some individuals. Our findings provide the biochemical basis of the cholesterol to coprostanol pathway and lay the groundwork for future studies linking it to host physiology.
