## Supplementary Data 3 for "SpiE is a distinct gut microbial 4-cholesten-3-one 5β-reductase that acts with SpiR to convert cholesterol to coprostanol"

### Sheet: spiE_metagenomic_supplemental
Supplemental Table 3: Total reads, reads mapped to SpiE, SpiE counts per million (CPM), and coprostanol area under the curve (AUC) per sample in four paired metagenomic and metabolomic cohorts
Sample_ID	Mapped_Reads	Total_Reads	Cohort	CPM	Coprostanol_AUC
AML_011_30	48	18725475	AML	2.56335	0.17103
AML_012_09	323	22254013	AML	14.5142	3.55284
AML_013_13	8	14316150	AML	0.558809	0.0364507
AML_003_06	12	19607564	AML	0.612009	0.78119
AML_001_29	0	10838530	AML	0	0
AML_002_05	25	10421573	AML	2.39887	0.106502
AML_005_23	106	7272456	AML	14.5755	4.92971
AML_006_03	38	4407290	AML	8.62208	1.03006
AML_007_23	4	83678170	AML	0.0478022	0
AML_004_52	0	8173044	AML	0	0
AML_008_02	0	11443243	AML	0	0
AML_009_02	244	17783767	AML	13.7204	3.7777
AML_010_19	33	10771782	AML	3.06356	0.717708
LD_022_06	3	7113243	LD	0.421749	2.1317
LD_024_12	0	7583191	LD	0	0
LD_129_09	0	5960729	LD	0	0
LD_138_04	16	8034098	LD	1.99151	4.75125
LD_146_16	0	11296534	LD	0	0
LD_149_04	0	8685154	LD	0	0
LD_161_16	0	7250893	LD	0	0
LD_178_08	0	13498891	LD	0	0
LD_183_09	0	659323	LD	0	0
LD_191_08	29	7178785	LD	4.03968	1.86284
LD_193_09	0	11235904	LD	0	0
LD_194_06	0	114689	LD	0	0
LD_199_01	0	6127299	LD	0	0.271572
LD_201_01	0	6151259	LD	0	0
LD_203_03	0	13481128	LD	0	0
LD_206_04	49	5863845	LD	8.35629	2.15312
LD_208_03	0	1683623	LD	0	0
LD_209_01	2	7808219	LD	0.25614	0.0228933
LD_210_01	93	7033000	LD	13.2234	1.97019
LD_211_01	86	7461115	LD	11.5264	2.88524
LD_212_01	0	8242721	LD	0	0
LD_202_04	0	12212371	LD	0	0
LD_207_04	0	2095868	LD	0	0
LD_118_08	0	6286410	LD	0	0
LD_028_15	0	9511723	LD	0	0
LD_029_12	36	10802731	LD	3.33249	0.142426
LD_249_02	0	10156141	LD	0	0
LD_279_10	0	9357541	LD	0	0
LD_316_02	0	11162241	LD	0	0
LD_328_01	0	9667808	LD	0	0.0201856
LD_329_01	0	10965218	LD	0	0
LD_333_01	0	3409504	LD	0	0
LD_336_01	0	9127350	LD	0	0
LD_342_01	2	1135966	LD	1.76062	0
LD_343_01	0	10638754	LD	0	0.0750068
LD_344_01	46	11864761	LD	3.87703	3.01905
LD_346_01	0	1210631	LD	0	0.12584
LD_347_02	0	7921183	LD	0	0
LD_348_01	4	11006933	LD	0.363407	0
LD_350_01	0	10260476	LD	0	0
LD_094_11	0	10048240	LD	0	0
LD_248_03	0	9351134	LD	0	0
LD_303_08	0	10035451	LD	0	0
LD_315_04	0	11571721	LD	0	0
LD_317_11	0	12692390	LD	0	0
LD_330_07	0	11126949	LD	0	0
LD_354_01	0	10408775	LD	0	0
LD_359_01	0	12515135	LD	0	0
LD_361_01	0	1038958	LD	0	0
LD_368_01	0	11449812	LD	0	0
LD_104_05	0	10240052	LD	0	0
LD_150_07	53	7998626	LD	6.62614	3.29434
LD_198_03	61	7269581	LD	8.39113	1.52069
LD_218_09	0	6367185	LD	0	0
LD_340_04	0	2758457	LD	0	0
LD_358_09	0	7783104	LD	0	0
LD_363_02	76	7748164	LD	9.80878	1.22854
LD_366_03	0	7919644	LD	0	0
LD_077_04	0	27880623	LD	0	0
LD_128_07	0	11877711	LD	0	0
LD_173_03	32	11996535	LD	2.66744	0.74386
LD_187_25	0	11339710	LD	0	0
LD_195_06	0	9831366	LD	0	0
LD_310_03	16	11712363	LD	1.36608	0.746146
LD_324_02	11	12457154	LD	0.883027	0
LD_351_03	0	6910251	LD	0	0
LD_376_04	0	3314608	LD	0	0
LD_380_03	0	4907002	LD	0	0
LD_383_01	0	10913282	LD	0	0
LD_386_01	0	11854896	LD	0	0.0557021
LD_390_01	0	12928623	LD	0	0
LD_391_02	0	9181736	LD	0	0
LD_392_01	0	12395948	LD	0	0
LD_394_01	25	15553954	LD	1.60731	0.247749
LD_399_01	0	13007414	LD	0	0
LD_400_01	43	14114890	LD	3.04643	6.99053
LD_402_01	0	14176321	LD	0	0
LD_403_02	27	14242963	LD	1.89567	1.20235
LD_405_01	48	15700706	LD	3.05719	0.251629
LD_318_16	0	6276758	LD	0	0
LD_364_08	7	4180996	LD	1.67424	0
LD_410_01	0	8301958	LD	0	0
LD_411_02	15	6776195	LD	2.21363	0
LD_412_02	0	23820685	LD	0	0.7574
LD_414_02	0	6979324	LD	0	0
LD_416_02	0	6376577	LD	0	0
LD_425_01	0	8036579	LD	0	1.81482
LD_426_01	0	5651208	LD	0	0.378823
LD_427_01	38	9359949	LD	4.05985	0
LD_263_01	0	10984088	LD	0	0
LD_314_02	0	12434554	LD	0	0
LD_322_05	0	9999303	LD	0	1.69407
LD_327_03	62	10458993	LD	5.92791	0.0357841
LD_338_04	0	9220872	LD	0	0
LD_382_01	0	10151268	LD	0	0
LD_396_01	125	12692103	LD	9.84864	5.67266
LD_413_02	54	9718627	LD	5.55634	9.81113
LD_415_02	0	9151765	LD	0	0
LD_429_03	0	8904872	LD	0	0
LD_431_01	49	10745279	LD	4.56014	1.83138
LD_434_01	0	10143381	LD	0	0
LD_436_01	0	9988463	LD	0	0
LD_437_01	19	11095195	LD	1.71245	0.619672
LD_440_03	0	12126574	LD	0	0
LD_445_01	0	10157252	LD	0	0
LD_446_01	71	11635641	LD	6.10194	0.54049
LD_448_01	0	10326818	LD	0	0
LD_449_01	0	11106527	LD	0	0
LD_452_02	0	9933461	LD	0	0
LD_335_03	0	10290785	LD	0	0
LD_389_03	126	11885788	LD	10.6009	3.97125
LD_404_07	0	12171212	LD	0	0
LD_430_02	104	10937350	LD	9.5087	1.27807
LD_438_02	0	9218387	LD	0	0
LD_458_01	0	10363177	LD	0	0
LD_459_01	0	8897905	LD	0	0
LD_460_01	0	10430990	LD	0	0
LD_462_01	0	5262390	LD	0	0
LD_463_01	0	8003471	LD	0	0
LD_465_01	0	7221656	LD	0	0
LD_468_01	0	11102427	LD	0	0.0688995
LD_470_01	7	9177825	LD	0.762708	1.27163
LD_473_01	0	10204083	LD	0	0
LD_477_01	26	10027300	LD	2.59292	0.51606
LD_478_01	68	8975983	LD	7.57577	0.979619
LD_481_01	18	10432613	LD	1.72536	1.053
LD_482_01	0	8997096	LD	0	0
LD_484_01	0	10355667	LD	0	0
LD_064_11	61	5108429	LD	11.941	2.38277
LD_362_09	95	4406474	LD	21.5592	3.15829
LD_451_02	0	3759184	LD	0	0
LD_453_01	15	4616200	LD	3.24943	1.86682
LD_469_02	0	6649275	LD	0	0
LD_487_01	10	4553007	LD	2.19635	1.60129
LD_488_02	0	4112862	LD	0	0
LD_491_01	0	1555233	LD	0	0
LD_492_01	0	5217042	LD	0	0
LD_494_01	8	4263094	LD	1.87657	0.744543
LD_496_02	123	5537483	LD	22.2123	1.33551
LD_498_01	0	4061989	LD	0	0
LD_499_14	0	5340764	LD	0	0
LD_500_01	0	5636550	LD	0	0
LD_253_05	72	8559075	LD	8.41212	2.89381
LD_302_04	0	9089579	LD	0	0
LD_339_01	148	10569442	LD	14.0026	0.449928
LD_352_01	0	10341168	LD	0	0
LD_360_02	0	8818700	LD	0	0
LD_369_01	178	10413179	LD	17.0937	0.725805
LD_377_01	0	2226218	LD	0	0
LD_378_01	139	7804352	LD	17.8106	0
LD_379_01	0	9635520	LD	0	0
LD_456_08	0	8952590	LD	0	0
LD_331_05	68	6736314	LD	10.0945	1.55843
LD_479_05	0	7352170	LD	0	0.707316
LD_490_07	0	8102799	LD	0	0
LD_497_02	0	810452	LD	0	0
MICU_049_01	114	6349395	MICU	17.9545	7.43759
MICU_109_02	137	8884688	MICU	15.4198	3.2163
MICU_111_05	0	6590108	MICU	0	0
MICU_127_07	0	5588326	MICU	0	0.00143
MICU_165_06	0	6261357	MICU	0	0
MICU_171_07	0	6235545	MICU	0	0
MICU_172_03	70	6048005	MICU	11.5741	4.72066
MICU_173_05	0	6593127	MICU	0	0
MICU_174_02	0	7195460	MICU	0	0
MICU_178_01	12	6256972	MICU	1.91786	6.55966
MICU_183_03	24	6350087	MICU	3.77948	0.68496
MICU_187_01	0	5473319	MICU	0	0.00472
MICU_190_01	56	6560020	MICU	8.53656	4.83195
MICU_152_06	0	5283946	MICU	0	0
MICU_181_03	0	4013628	MICU	0	0
MICU_247_01	0	6654092	MICU	0	0
MICU_200_02	0	6789315	MICU	0	0
MICU_259_02	1	6914562	MICU	0.144622	1.40323
MICU_260_01	1	3827359	MICU	0.261277	1.97065
MICU_264_01	2	5796377	MICU	0.345043	0.0313
MICU_268_03	0	6051561	MICU	0	0
MICU_272_01	104	6631244	MICU	15.6833	4.45056
MICU_273_01	100	7142526	MICU	14.0006	3.46044
MICU_274_01	25	6677720	MICU	3.74379	1.10883
MICU_275_02	69	6312372	MICU	10.9309	3.52813
MICU_276_01	77	6240100	MICU	12.3395	0.85234
MICU_279_01	0	6617202	MICU	0	0.01287
MICU_281_01	88	9064791	MICU	9.70789	2.51071
MICU_189_05	0	7354920	MICU	0	0.01375
MICU_198_01	0	7507672	MICU	0	2.61564
MICU_222_01	110	7781670	MICU	14.1358	8.76757
MICU_082_04	0	6086206	MICU	0	0
MICU_205_06	0	7359985	MICU	0	0.01411
MICU_225_05	0	8319078	MICU	0	0.00142
MICU_226_03	15	6160407	MICU	2.4349	2.21589
MICU_237_02	44	6096013	MICU	7.21783	3.89155
MICU_238_02	40	5961599	MICU	6.70961	4.07375
MICU_241_03	0	6096496	MICU	0	0.00132
MICU_242_03	0	7382166	MICU	0	0
MICU_248_01	26	6723332	MICU	3.86713	2.18908
MICU_250_01	208	7483393	MICU	27.7949	5.03719
MICU_253_01	104	7815480	MICU	13.3069	2.91116
MICU_254_01	50	7326929	MICU	6.82414	8.53106
MICU_258_02	31	6198550	MICU	5.00117	3.94412
MICU_261_01	82	8944437	MICU	9.16771	5.96945
MICU_266_01	10	8198772	MICU	1.21969	0.6797
MICU_267_01	0	7975344	MICU	0	0
MICU_415_01	0	6306025	MICU	0	0
MICU_423_01	33	5885757	MICU	5.60676	1.6233
MICU_195_01	0	7367065	MICU	0	0.00139
MICU_402_08	0	7610062	MICU	0	0
MICU_256_01	0	14424266	MICU	0	0.15853
MICU_262_01	0	553926	MICU	0	0
LT_001_12	3	7009907	LT	0.427966	0.00162
LT_041_03	0	6306750	LT	0	0.00172
LT_042_02	0	6241732	LT	0	0
LT_043_02	0	5572709	LT	0	0
LT_030_03	0	3103846	LT	0	0
LT_034_10	0	6929993	LT	0	0
LT_025_03	0	10611885	LT	0	0
LT_003_10	0	7091494	LT	0	0
LT_021_07	40	6590283	LT	6.06954	1.80773
LT_028_03	0	6173174	LT	0	0.00254
LT_046_02	0	3096431	LT	0	0
LT_074_01	0	11492052	LT	0	0
LT_089_03	0	6103471	LT	0	0
LT_094_01	0	175327	LT	0	0
LT_063_14	0	11407296	LT	0	0
LT_098_06	0	14235876	LT	0	0
LT_108_01	62	13008042	LT	4.76628	1.47256
LT_109_01	45	12958943	LT	3.47251	0
LT_102_04	0	10042987	LT	0	0
LT_105_02	0	9928294	LT	0	2.50494
LT_006_06	0	718048	LT	0	0
LT_037_16	2	4880696	LT	0.409778	0.142886
LT_081_08	25	6467621	LT	3.86541	0.330416
LT_082_03	0	6147922	LT	0	0
LT_107_01	0	3981364	LT	0	0
LT_111_02	51	5932007	LT	8.59743	4.99283
LT_124_01	36	6074810	LT	5.92611	0.642862
LT_092_09	24	6628463	LT	3.62075	1.76237
LT_121_05	0	6151604	LT	0	0
LT_128_01	155	6818065	LT	22.7337	2.11748
LT_019_01	0	13556962	LT	0	0
LT_127_03	108	8208237	LT	13.1575	0.400204
LT_131_01	0	10213495	LT	0	0
LT_136_01	25	9711417	LT	2.57429	1.09847
LT_049_18	0	11061788	LT	0	0
LT_113_05	0	13931384	LT	0	0
LT_135_02	1	11847553	LT	0.0844056	0
LT_125_13	0	6704809	LT	0	0
LT_035_01	8	15402560	LT	0.519394	3.23702
LT_149_01	245	13284384	LT	18.4427	6.78139
LT_045_07	9	6945199	LT	1.29586	0
LT_154_09	0	6108030	LT	0	0
LT_159_01	37	12562344	LT	2.94531	0
LT_160_01	8	8522688	LT	0.938671	0.0211023
LT_162_01	0	10566385	LT	0	0
LT_172_01	0	12521148	LT	0	0
LT_173_01	0	12801752	LT	0	0
LT_011_06	0	12308895	LT	0	0
LT_069_07	0	9345436	LT	0	0
LT_147_01	82	9625845	LT	8.51873	1.81796
LT_166_11	0	10485384	LT	0	0
LT_178_01	0	7003438	LT	0	0
LT_130_20	0	5531086	LT	0	0
LT_187_01	1	5047211	LT	0.198129	0.837773
LT_194_01	0	5115033	LT	0	0
LT_196_02	0	4961434	LT	0	0
LT_198_01	0	4343501	LT	0	0
LT_070_12	49	9236815	LT	5.30486	0.0837375
