## Supplementary Data 4 for "SpiE is a distinct gut microbial 4-cholesten-3-one 5β-reductase that acts with SpiR to convert cholesterol to coprostanol"

### Sheet: Sheet1
Name	Sequence (5’- 3’)	Length	GC	TM
F1_D77A_SpiE	CTGCAGGTGTAGCAGAAAGAGTAGA	25	0.48	60.5
R1_D77A_SpiE	TCTACTCTTTCTGCTACACCTGC	23	0.48	58.4
F1_R79A_SpiE	GTGTAGACGAAGCAGTAGAATTCC	24	0.46	58.6
R1_R79A_SpiE	CTGCAGCGTAAACAAAAGCATCAAC	25	0.44	58.9
F1_S118A_SpiE	GTTGTCCTTGGTGCCTATTTTGCATG	26	0.46	60.7
R1_S118A_SpiE	GCAACGCTTAACGCCACACTTCTTTG	26	0.5	62.3
F1_Y138A_SpiE	CGAAAAGCACCCTGCAATCCGTTCAAG	27	0.52	63.9
R1_Y138A_SpiE	GAACGGATTGCAGGGTGCTTTTCGCA	26	0.54	63.9
